# Synergistic role of *Alu* and core duplicon sequences in driving genomic instability at the disease-associated 16p12.3–p13.11 region

**DOI:** 10.1101/2025.07.09.663898

**Authors:** Stefania Fornezza, Giuliana Giannuzzi

## Abstract

Human chromosome 16p is a hotspot of interspersed segmental duplications (SDs), which have served as row material for gene innovation while also increasing susceptibility to recurrent pathogenic rearrangements. These SDs are organized around a high-copy, ancestral core duplicon known as LCR16a (Low Copy Repeat 16a), and are characterized by an enrichment of *Alu* elements at their boundaries. In this study, we investigated the molecular mechanisms underlying SD formation across four clusters within the 16p12.3–p13.11 region. Analysis of 94 genome assemblies showed 12 and 8 alternative structures in clusters 1-2 and 3-4, respectively. These include at least 10 duplication/deletion events and 5 inversions. Breakpoint mapping revealed that 13 out of 15 events arose via nonallelic homologous recombination (NAHR). In particular, 6 had breakpoints in duplicons associated with LCR16a, 2 occurred within the LCR16a sequence itself, and 5 were mediated by *Alu* elements—one of which located within LCR16a. The last mechanism contributes to multiallelic, tandem copy-number variation involving two distinct LCR16a-duplicon pairs. We identified an interspersed, inverted duplicative transposition, possibly driven by double template switches at homologous sites— specifically, *Alu* elements located within inverted copies of LCR16a and an associated duplicon. Comparative analyses using nonhuman primate T2T genome assemblies suggest that clusters 3 and 4 originated ∼6 million years ago in the human-chimpanzee common ancestor through double template switching involving *Alu* repeats. Clusters 1 and 2 primarily formed more recently through human-specific LCR16a-associated duplicative transpositions. These findings highlight a synergistic interplay between *Alu* elements and LCR16a in driving 16p12.3–p13.11 SD formation and genomic instability, through both recombination-and replication-based mechanisms.
