## Supplemental Dataset for "Synergistic role of *Alu* and core duplicon sequences in driving genomic instability at the disease-associated 16p12.3–p13.11 region"

### Sheet: Supplemental Dataset
Supplemental Dataset
Orangutan-human split between 18.2-19.6
Only parts without gene conversion
S11	orango	hsa_clust3	hsa_clust4				R=d/2T	orango-human	3 and 4		R=d/2T	orango-human	3 and 4
orango							distance	0.04595	0.0148		distance	0.04595	0.0148		Final distance	0.322089		5.9-6.3
hsa_clust3	0.0466						T (mya)	18.2	5.86202		T (mya)	19.6	6.31295
hsa_clust4	0.0453	0.0148					R (mut/bp*mya)	0.00126236	0.00126236		R (mut/bp*mya)	0.00117219	0.00117219
S9+S3	orango	hsa_clust3	hsa_clust4				R=d/2T	orango-human	3 and 4		R=d/2T	orango-human	3 and 4
orango							distance	0.0431	0.0143		distance	0.0431	0.0143		Final distance	0.331787		6.0-6.5
hsa_clust3	0.0424						T (mya)	18.2	6.03852		T (mya)	19.6	6.50302
hsa_clust4	0.0438	0.0143					R (mut/bp*mya)	0.00118407	0.00118407		R (mut/bp*mya)	0.00109949	0.00109949
S7	orangoA	orangoB	hsa_clust1	hsa_clust4			R=d/2T	orango-human	1 and 4	orango A and orango B		R=d/2T	orango-human	1 and 4	orango A - orango B		Final distance 1 and 4	0.200067		3.6-3.9
orangoA							distance	0.0374875	0.0075	0.01152		distance	0.0374875	0.0075	0.01152		Final distance orango A and orango B	0.307302		5.6-6
orangoB	0.01152						T (mya)	18.2	3.64121	5.59223		T (mya)	19.6	3.92131	6
hsa_clust1	0.03757	0.0379					R (mut/bp*mya)	0.00102988	0.00102988	0.00103		R (mut/bp*mya)	0.000956314	0.000956314	0.00096
hsa_clust4	0.03708	0.0374	0.0075
S3	orango	hsa_clust1	hsa_clust3	hsa_clust4			R=d/2T	orango-human	1 and 3	1 and 4	3 and 4		R=d/2T	orango-human	1 and 3	1 and 4	3 and 4
orango							distance	0.0423233	0.005	0.01543	0.01352		distance	0.0423233	0.005	0.01543	0.01352			Final distance 3 and 4	0.319446		5.8-6.3
hsa_clust1	0.0421						T (mya)	18.2	2.15011	6.63525	5.81391		T (mya)	19.6	2.31551	7.14566	6.26113			Final distance 1 and 3	0.118138		2.2-2.3
hsa_clust3	0.04078	0.005					R (mut/bp*mya)	0.00116273	0.00116273	0.00116273	0.00116273		R (mut/bp*mya)	0.00107968	0.00107968	0.00107968	0.00107968			Final distance 1 and 4	0.364574		6.6-7.1
hsa_clust4	0.04409	0.01543	0.01352
